# Spatiotemporal regulation of ciliary outer dynein arm biogenesis and the role of PIH homologs

**DOI:** 10.1101/2025.07.26.666928

**Authors:** Karthika Balasubramaniam, Fangqi Fu, Cynthia Y. He

**Affiliations:** Department of Biological Sciences National University of Singapore 14 Science Drive 4, Singapore 117543

## Abstract

Outer Dynein Arm complex (ODA) powers motile cilia that are indispensable for fundamental processes, including embryogenesis, reproduction, and respiration. The ODA subunits: heavy (HC), intermediate (IC), and light chains (LC), are known to preassemble in the cytoplasm with the help of Dynein Axonemal Assembly Factors (DNAAFs). The mechanistic details underlying functional ODA assembly and the specific roles of DNAAFs in orchestrating subunit translation, folding, and assembly are still poorly defined. Using *Trypanosoma brucei* as a model, we showed that ODA preassembly is coupled to HC translation, during which ICs post-translationally associate with translating HCs to form co-translational assembly sites. PIH1D1, a DNAAF and a PIH family protein, concentrates at these cotranslational assembly sites. Without PIH1D1, HC protein levels are reduced, leaving the IC-LC complex stranded in the cytoplasm. We propose that PIH1D1 generates specialised compartments to assist the co-translational folding of HCs and enable their assembly with the other ODA subunits. Our study highlights spatial compartmentalization as a conserved strategy that interweaves translation, folding, and assembly to ensure ordered and timely ODA formation during ciliogenesis.
