## Supplementary Data 1 for "Spatiotemporal regulation of ciliary outer dynein arm biogenesis and the role of PIH homologs"

### Sheet: All four PIH homologs BioID Hit
PIH1D2					PIH1D3					PIH1D1					KTU
S.No	Accession	Description	emPAI	Protein Content (%)	S.No	Accession	Description	emPAI	Protein Content (%)	S.No	Accession	Description	emPAI	Protein Content (%)	S.No	Accession	Description	emPAI	Protein Content (%)
1	Tb927.4.2000	Tb927.4.2000 ruvB-like DNA helicase, putative	7.79	8.83305	1	Tb927.4.2000	Tb927.4.2000 ruvB-like DNA helicase, putative	5.37	3.76665	1	Tb927.10.12860	Tb927.10.12860 pre-RNA processing PIH1/Nop17, putative	17.09	33.4549	1	Tb927.10.12860	Tb927.10.12860 pre-RNA processing PIH1/Nop17, putative	3.88	11.9866
2	Tb11.v5.1035.1	Tb11.v5.1035 heat shock protein 70 (hsp70), putative	1.61	2.6107	2	Tb11.v5.1035.1	Tb11.v5.1035 heat shock protein 70 (hsp70), putative	1.93	1.93596	2	Tb927.4.2000	Tb927.4.2000 ruvB-like DNA helicase, putative	4	5.29897	2	Tb927.4.2000	Tb927.4.2000 ruvB-like DNA helicase, putative	4	8.36256
3	Tb927.8.1950	Tb927.8.1950 hypothetical protein, conserved	0.54	0.916715	3	Tb927.10.12110	Tb927.10.12110 hypothetical protein, conserved	1.6	0.277384	3	Tb927.8.1950	Tb927.8.1950 hypothetical protein, conserved	0.81	1.60651	3	Tb927.8.1950	Tb927.8.1950 hypothetical protein, conserved	0.46	1.43981
4	Tb927.2.5150	Tb927.2.5150 TPR-repeat protein, putative	0.73	0.84988	4	Tb927.8.1950	Tb927.8.1950 hypothetical protein, conserved	1.37	1.4387	4	Tb927.2.5150	Tb927.2.5150 TPR-repeat protein, putative	1.03	1.40097	4	Tb927.2.5150	Tb927.2.5150 TPR-repeat protein, putative	0.6	1.28793
5	Tb927.9.12070	Tb927.9.12070 hypothetical protein, conserved	0.36	0.852476	5	Tb927.7.2080	Tb927.7.2080 cap guanylyltransferase-methyltransferase 1	1	1.5566	5	Tb11.v5.1035.1	Tb11.v5.1035.1 heat shock protein 70 (hsp70), putative	0.86	1.62925	5	Tb927.9.10490	Tb927.9.10490 Component of motile flagella 56	0.3	0.77813
6	Tb927.7.2080	Tb927.7.2080 cap guanylyltransferase-methyltransferase 1	0.24	0.603923	6	Tb927.9.12070	Tb927.9.12070 ypothetical protein, conserved	0.79	1.15722	6	Tb927.11.16050	Tb927.11.16050 CS domain/TPR repeat, putative	0.74	1.28152	6	Tb927.11.16050	Tb927.11.16050 CS domain/TPR repeat, putative	0.54	1.47583
7	Tb927.11.6160	Tb927.11.6160 eukaryotic release factor 3, putative	0.18	0.29839	7	Tb927.4.5180	Tb927.4.5180 tousled-like kinase I	0.68	0.664357	7	Tb927.9.10490	Tb927.9.10490 Component of motile flagella 56	0.91	1.49563	7	Tb11.v5.1035.1	Tb11.v5.1035.1 heat shock protein 70 (hsp70), putative	0.33	0.986624
8	Tb927.10.1500	Tb927.10.1500 methionyl-tRNA synthetase, putative	0.22	0.412098	8	Tb927.4.2740	Tb927.4.2740 p25-alpha, putative	0.67	0.145848	8	Tb927.11.1900	Tb927.11.1900 T-complex protein 1, beta subunit, putative	0.24	0.350858	8	Tb927.10.6400	Tb927.10.6400 chaperonin HSP60, mitochondrial precursor	0.15	0.354686
9	Tb927.9.4680	Tb927.9.4680 Eukaryotic initiation factor 4A-1	0.32	0.312854	9	Tb927.11.740	Tb927.11.740 eukaryotic translation initiation factor 5A	0.6	0.142553	9	Tb927.11.6160	Tb927.11.6160 eukaryotic release factor 3, putative	0.25	0.484183	9	Tb927.10.4560	Tb927.10.4560 elongation factor 2	0.14	0.524812
10	Tb927.10.4560	Tb927.10.4560 elongation factor 2	0.25	0.508287	10	Tb927.11.6160	Tb927.11.6160 eukaryotic release factor 3, putative	0.56	0.574259	10	Tb927.11.13003	Tb927.11.13003 ubiquitin-60S ribosomal protein L40	1.34	0.494526	10	Tb927.9.5770	Tb927.9.5770 tryparedoxin peroxidase	0.45	0.400994
11	Tb927.4.1270	Tb927.4.1270 ruvB-like DNA helicase, putative	0.53	0.570069	11	Tb927.9.4680	Tb927.9.4680 Eukaryotic initiation factor 4A-1	0.45	0.272153	11	Tb927.7.2080	Tb927.7.2080 cap guanylyltransferase-methyltransferase 1	0.12	0.352784	11	Tb927.11.13003	Tb927.11.13003 ubiquitin-60S ribosomal protein L40	0.33	0.192197
12	Tb927.8.3530	Tb927.8.3530 glycerol-3-phosphate dehydrogenase [NAD+], glycosomal	0.56	0.456288	12	Tb927.10.4560	Tb927.10.4560 elongation factor 2	0.43	0.540812	12	Tb927.9.4680	Tb927.9.4680 Eukaryotic initiation factor 4A-1	0.21	0.239866	12	Tb927.9.4680	Tb927.9.4680 Eukaryotic initiation factor 4A-1	0.1	0.180259
13	Tb927.11.740	Tb927.11.740 eukaryotic translation initiation factor 5A	0.26	0.0998597	13	Tb927.11.16760	Tb927.11.16760 T-complex protein 1, alpha subunit, putative	0.43	0.340725	13	Tb927.9.12070	Tb927.9.12070 hypothetical protein, conserved	0.08	0.221324	13	Tb11.v5.0527.1	Tb11.v5.0527.1 WD domain, G-beta repeat, putative	0.1	0.170839
14	Tb927.3.5340	Tb927.3.5340 Hsc70-interacting protein (Hip), putative	0.22	0.199278	14	Tb927.6.4770	Tb927.6.4770 protein mkt1, putative	0.43	0.477594	14	Tb927.11.11360	Tb927.11.11360 receptor for activated C kinase 1	0.13	0.113555	14	Tb927.6.4280	Tb927.6.4280 glyceraldehyde 3-phosphate dehydrogenase, glycosomal	0.11	0.170686
15	Tb927.11.1900	Tb927.11.1900 T-complex protein 1, beta subunit, putative	0.16	0.200209	15	Tb927.8.3530	Tb927.8.3530 glycerol-3-phosphate dehydrogenase [NAD+], glycosomal	0.4	0.201613	15	Tb11.v5.0527.1	Tb11.v5.0527.1 WD domain, G-beta repeat, putative	0.34	0.36806	15	Tb927.9.13785	Tb927.9.13785 kinetoplastid membrane protein 11-5	1.1	0.484155
16	Tb927.11.16760	Tb927.11.16760 T-complex protein 1, alpha subunit, putative	0.15	0.19214	16	Tb927.10.12710	Tb927.10.12710 heat shock protein 110, putative	0.39	0.472465	16	Tb927.10.12110	Tb927.10.12110 hypothetical protein, conserved	0.37	0.121147	16	Tb927.8.3530	Tb927.8.3530 glycerol-3-phosphate dehydrogenase [NAD+], glycosomal	0.4	0.60092
17	Tb927.10.2750	Tb927.10.2750 deoxyhypusine synthase, putative	0.18	0.194633	17	Tb927.9.12550	Tb927.9.12550 glycerol kinase, glycosomal	0.35	0.262878	17	Tb11.v5.0356.1	Tb11.v5.0356.1 cytidine triphosphate synthase, putative	0.07	0.114944	17	Tb11.v5.0543.1	Tb11.v5.0543.1 Heat shock protein 83, putative	0.11	0.353032
18	Tb927.10.12500	Tb927.10.12500 P-type H+-ATPase, putative	0.04	0.0864062	18	Tb927.11.13003	Tb927.11.13003 ubiquitin-60S ribosomal protein L40	0.33	0.0644834	18	Tb927.8.1990	Tb927.8.1990 peroxidoxin	0.18	0.116172	18	Tb11.v5.1046.1	Tb11.v5.1046 elongation factor 1-alpha, putative	0.83	1.61965
19	Tb11.v5.0629.1	Tb11.v5.0629 fumarate hydratase, putative	0.18	0.194319	19	Tb927.2.2510	Tb927.2.2510 Mitochondrial outer membrane protein porin 1	0.33	0.128425	19	Tb927.11.16760	Tb927.11.16760 T-complex protein 1, alpha subunit, putative	0.07	0.104757
20	Tb927.8.4540	Tb927.8.4540 PAB1-binding protein , putative	0.07	0.0899161	20	Tb927.7.2190	Tb927.7.2190 translocon-associated protein (TRAP), alpha subunit, putative	0.33	0.128659	20	Tb927.11.740	Tb927.11.740 eukaryotic translation initiation factor 5A	0.26	0.116667
21	Tb927.11.6280	Tb927.11.6280 pyruvate phosphate dikinase	0.04	0.0865994	21	Tb927.10.1510	Tb927.10.1510 CCR4-NOT transcription complex subunit 1	0.32	1.10555	21	Tb927.6.4770	Tb927.6.4770 protein mkt1, putative	0.05	0.104884
22	Tb927.11.13003	Tb927.11.13003 ubiquitin-60S ribosomal protein L40	0.33	0.104241	22	Tb927.10.12860	Tb927.10.12860 pre-RNA processing PIH1/Nop17, putative	0.31	0.321314	22	Tb927.10.2750	Tb927.10.2750 deoxyhypusine synthase, putative	0.18	0.227392
23	Tb927.9.13785	Tb927.9.13785 kinetoplastid membrane protein 11-5	0.45	0.107423	23	Tb927.5.580	Tb927.5.580 prefoldin subunit, putative	0.31	0.0643843	23	Tb927.9.6560	Tb927.9.6560 NAK family pseudokinase, putative	0.05	0.100971
24	Tb927.7.2190	Tb927.7.2190 translocon-associated protein (TRAP), alpha subunit, putative	0.16	0.100841	24	Tb927.10.1500	Tb927.10.1500 methionyl-tRNA synthetase, putative	0.28	0.324447	24	Tb927.7.2190	Tb927.7.2190 translocon-associated protein (TRAP), alpha subunit, putative	0.15	0.11045
25	Tb11.v5.0713.1	Tb11.v5.0713 retrotransposon hot spot (RHS) protein, putative	0.06	0.101311	25	Tb927.7.2340	Tb927.7.2340 40S ribosomal protein S15, putative	0.27	0.0629025	25	Tb11.v5.0629.1	Tb11.v5.0629.1 fumarate hydratase, putative	0.09	0.113512
26	Tb927.2.2510	Tb927.2.2510 Mitochondrial outer membrane protein porin 1 | transcript_product	0.16	0.100658	26	Tb927.11.1900	Tb927.11.1900 T-complex protein 1, beta subunit, putative	0.24	0.185773	26	Tb927.7.3980	Tb927.7.3980 tc40 antigen-like	0.04	0.0980244
27	Tb927.10.12710	Tb927.10.12710 heat shock protein 110, putative	0.1	0.195838	27	Tb927.10.6400	Tb927.10.6400 chaperonin HSP60, mitochondrial precursor	0.24	0.190399	27	Tb927.10.1510	Tb927.10.1510 CCR4-NOT transcription complex subunit 1	0.02	0.130499
28	Tb927.7.2340	Tb927.7.2340 40S ribosomal protein S15, putative	0.27	0.101686	28	Tb927.6.4280	Tb927.6.4280 glyceraldehyde 3-phosphate dehydrogenase, glycosomal	0.24	0.124945	28	Tb927.4.2740	Tb927.4.2740 p25-alpha, putative	0.29	0.119227
29	Tb927.6.4280	Tb927.6.4280 glyceraldehyde 3-phosphate dehydrogenase, glycosomal	0.11	0.0925744	29	Tb927.3.5340	Tb927.3.5340 Hsc70-interacting protein (Hip), putative	0.22	0.123273	29	Tb927.5.580	Tb927.5.580 prefoldin subunit, putative	0.31	0.121599
30	Tb927.9.6560	Tb927.9.6560 NAK family pseudokinase, putative	0.11	0.190135	30	Tb927.10.2750	Tb927.10.2750 deoxyhypusine synthase, putative	0.18	0.1204	30	Tb927.9.13785	Tb927.9.13785 kinetoplastid membrane protein 11-5	2.04	0.56895
31	Tb927.4.5180	Tb927.4.5180 tousled-like kinase I	0.06	0.0947623	31	Tb11.v5.0629.1	Tb11.v5.0629 fumarate hydratase, putative	0.18	0.120205	31	Tb927.9.5770	Tb927.9.5770 tryparedoxin peroxidase	1.11	0.626759
32	Tb927.9.12550	Tb927.9.12550 glycerol kinase, glycosomal	0.08	0.0971333	32	Tb927.8.1990	Tb927.8.1990 peroxidoxin	0.18	0.0615109	32	Tb927.11.1450	Tb927.11.1450 2-oxoglutarate dehydrogenase E1 component, putative	1.46	4.16842
33	Tb927.10.16020	Tb927.10.16020 pre-RNA processing PIH1/Nop17, putative	1.39	1.16489	33	Tb927.2.5150	Tb927.2.5150 TPR-repeat protein, putative	0.17	0.122431	33	Tb927.3.930	Tb927.3.930 dynein heavy chain, putative	0.02	0.267623
34	Tb927.8.8310	Tb927.8.8310 chaperone protein DnaJ, putative	0.09	0.100325	34	Tb927.11.11360	Tb927.11.11360 receptor for activated C kinase 1 (+)	0.13	0.0601254	34	Tb11.v5.0650.1	Tb11.v5.0650.1 enolase, putative	0.1	0.117321
35	Tb927.1.1240	Tb11.v5.0356 cytidine triphosphate synthase, putative	0.07	0.0983852	35	Tb927.9.6560	Tb927.9.6560 NAK family pseudokinase, putative	0.11	0.117617	35	Tb927.8.6060	Tb927.8.6060 glycine acetyltransferase, putative	0.1	0.110123
36	Tb11.v5.1059.1	Tb11.v5.1059 40S ribosomal protein S4, putative	0.15	0.0990706	36	Tb927.10.12500	Tb927.10.12500 P-type H+-ATPase, putative	0.09	0.120264	36	Tb927.11.6440	Tb927.11.6440 hypothetical protein, conserved	0.09	0.110687
37	Tb927.11.7250	Tb11.v5.0257 hypothetical protein, conserved	0.08	0.0920109	37	Tb927.4.1270	Tb927.4.1270 ruvB-like DNA helicase, putative	0.09	0.0598828	37	Tb927.10.15410	Tb927.10.15410 glycosomal malate dehydrogenase	0.13	0.110349
					38	Tb11.v5.0356.1	Tb11.v5.0356 cytidine triphosphate synthase, putative	0.07	0.0608608	38	Tb927.1.700	Tb927.1.700 phosphoglycerate kinase phosphoglycerate kinase	0.09	0.10707
					39	Tb927.8.4540	Tb927.8.4540 PAB1-binding protein , putative	0.07	0.0556219	39	Tb927.8.6030	Tb927.8.6030 60S ribosomal protein L12, putative	0.27	0.11942
					40	Tb927.9.10490	Tb927.9.10490 Component of motile flagella 56	0.07	0.0609159	40	Tb927.3.5050	Tb927.3.5050 60S ribosomal protein L4	0.11	0.115935
					41	Tb11.v5.0713.1	Tb11.v5.0713 retrotransposon hot spot (RHS) protein, putative	0.06	0.0626708	41	Tb927.11.11680	Tb927.11.11680 2-oxoglutarate dehydrogenase E2 component, putative	0.23	0.238278
					42	Tb927.11.6280	Tb927.11.6280 pyruvate phosphate dikinase	0.04	0.0535702	42	Tb11.v5.0243.1	Tb11.v5.0243.1 40S ribosomal protein S18, putative	0.27	0.119045
					43	Tb927.7.3980	Tb927.7.3980 tc40 antigen-like	0.04	0.051902	43	Tb927.11.5520	Tb927.11.5520 triosephosphate isomerase	0.6	0.405186
					44	Tb927.3.4410	Tb927.3.4410 pre-RNA processing PIH1/Nop17, putative	2.28	0.751915	44	Tb927.11.11820	Tb927.11.11820 40S ribosomal protein S17, putative	0.67	0.273682
					45	Tb927.4.4340	Tb927.4.4340 Domain of unknown function (DUF4498), putative	0.87	0.472005
					46	Tb927.8.7220	Tb927.8.7220 tousled-like kinase II	0.59	0.577553
					47	Tb927.4.3790	Tb927.4.3790 ubiquitin carboxyl-terminal hydrolase, putative	0.5	0.346657
					48	Tb927.6.5040	Tb927.6.5040 ribosomal protein L15, putative	0.41	0.133561
					49	Tb927.9.8070	Tb927.9.8070 QM-like protein	0.4	0.131915
					50	Tb927.7.2780	Tb927.7.2780 hypothetical protein, conserved	0.38	0.0644593
					51	Tb927.11.9040	Tb927.11.9040 conserved protein	0.37	0.0642981
					52	Tb927.11.7675	Tb927.11.7675 ribosomal protein S10p/S20	0.36	0.0640972
					53	Tb927.10.8190	Tb927.10.8190 T-complex protein 1, theta subunit, putative	0.34	0.263287
					54	Tb927.9.11270	Tb927.9.11270 t- complex protein 1 (eta subunit), putative	0.32	0.262263
					55	Tb927.11.11460	Tb927.11.11460 Mitochondrial import receptor subunit ATOM69	0.28	0.257582
					56	Tb927.11.5900	Tb927.11.5900 hypothetical protein, conserved	0.27	0.126028
					57	Tb927.10.11760	Tb927.10.11760 pumilio/PUF RNA binding protein 6	0.26	0.322597
					58	Tb11.v5.0288.1	Tb11.v5.0288 ribonucleoside-diphosphate reductase small chain, putative	0.24	0.124714
					59	Tb927.10.12680	Tb927.10.12680 60S ribosomal protein L34, putative	0.24	0.061968
					60	Tb927.10.5840	Tb927.10.5840 translation elongation factor 1-beta, putative	0.21	0.0614809
					61	Tb11.v5.0178.1	Tb11.v5.0178 glutamine synthetase, putative	0.2	0.125159
					62	Tb927.9.11580	Tb927.9.11580 glycosomal membrane protein	0.17	0.0598536
					63	Tb927.9.9450	Tb927.9.9450 zinc finger protein family member, putative	0.16	0.244781
					64	Tb927.11.14000	Tb927.11.14000 nuclear RNA binding domain 1	0.16	0.0613874
					65	Tb927.11.16280	Tb927.11.16280 60S ribosomal protein L8, putative	0.16	0.0603991
					66	Tb927.10.190	Tb927.10.190 40S ribosomal protein S6, putative	0.16	0.0606702
					67	Tb927.10.14600	Tb927.10.14600 40S ribosomal protein S2, putative	0.16	0.0610992
					68	Tb927.11.6870	Tb927.11.6870 14-3-3 protein 2	0.16	0.0622818
					69	Tb11.v5.0553.1	Tb11.v5.0553.1 ubiquitin hydrolase, putative	0.15	0.12026
					70	Tb11.v5.1059.1	Tb11.v5.1059 40S ribosomal protein S4, putative	0.15	0.0612848
					71	Tb927.9.10310	Tb927.9.10310 mitochondrial carrier protein 11	0.13	0.0594403
					72	Tb927.9.15110	Tb927.9.15110 60S ribosomal protein L5, putative	0.13	0.0600334
					73	Tb927.10.14700	Tb927.10.14700 hypothetical protein, conserved	0.12	0.0603191
					74	Tb927.8.900	Tb927.8.900 splicing factor TSR1	0.12	0.0599493
					75	Tb927.3.1030	Tb927.3.1030 RNA-binding protein	0.11	0.0575979
					76	Tb927.11.16800	Tb927.11.16800 hypothetical protein, conserved	0.1	0.123626
					77	Tb927.2.5980	Tb927.2.5980 chaperone protein ClpB1, putative	0.09	0.11644
					78	Tb927.1.2340	Tb927.1.2340 alpha tubulin	0.09	0.0597411
					79	Tb927.11.5850	Tb927.11.5850 RNA-binding protein 38, putative	0.09	0.0619516
					80	Tb927.11.1980	Tb927.11.1980 zinc finger protein family member, putative	0.08	0.0623544
					81	Tb927.9.11050	Tb927.9.11050 4E-interacting protein, putative	0.08	0.0624397
					82	Tb927.8.5290	Tb927.8.5290 WW domain containing protein, putative	0.07	0.0629359
					83	Tb927.7.4030	Tb927.7.4030 hypothetical protein, conserved	0.07	0.055804
					84	Tb927.10.2240	Tb927.10.2240 RNA binding protein	0.07	0.0619264
					85	Tb11.v5.0171.1	Tb11.v5.0171 5'-3' exonuclease XRNA, putative	0.06	0.126929
					86	Tb927.3.3170	Tb927.3.3170 hypothetical protein, conserved	0.06	0.0563608
					87	Tb11.1790.1	Tb11.1790 retrotransposon hot spot protein (RHS, pseudogene), putative	0.06	0.0621609
					88	Tb927.4.2070	Tb927.4.2070 antigenic protein, putative	0.05	0.340867
					89	Tb927.1.4420	Tb927.1.4420 ABC transporter, putative	0.04	0.0558242
					90	Tb927.9.5460	Tb927.9.5460 Eukaryotic translation initiation factor 4 gamma 2	0.04	0.0588051
					91	Tb927.10.14000	Tb927.10.14000 aconitase	0.04	0.0524314
					92	Tb927.11.13060	Tb927.11.13060 translation-associated element 2, putative	0.04	0.0647002
					93	Tb11.01.2730.1	Tb11.01.2730 hypothetical protein, conserved	0.03	0.124755
					94	Tb927.11.6430	Tb927.11.6430 hypothetical protein, conserved	0.03	0.0538878
					95	Tb927.1.750	Tb927.1.750 Metal-binding domain-containing protein	0.03	0.0530726
					96	Tb927.3.3130	Tb927.3.3130 Present in the outer mitochondrial membrane proteome 24	0.02	0.0474856
					97	Tb927.3.5310	Tb927.3.5310 paraflagellar rod protein	0.02	0.0647381
					98	Tb927.10.10360	Tb927.10.10360 Microtubule-associated repetitive protein	0.01	0.0498028
					99	Tb927.4.310	Tb927.4.310 SPRY domain/HECT-domain (ubiquitin-transferase), putative	0.01	0.0977969

### Sheet: selected proteins_Functional ca
		KTU		PIH1D1		PIH1D2		PIH1D3
Chaperone related role		emPAI	Protein Abundance (%)	emPAI	Protein Abundance (%)	emPAI	Protein Abundance (%)	emPAI	Protein Abundance (%)
Tb927.5.580	prefoldin subunit, putative			0.31	0.121599			0.31	0.0643843
Tb927.10.12710	Tb927.10.12710 heat shock protein 110, putative					0.1	0.195838	0.39	0.472465
Tb927.8.8310	Tb927.8.8310 chaperone protein DnaJ, putative					0.09	0.100325
Tb927.3.5340	Tb927.3.5340 Hsc70-interacting protein (Hip), putative					0.22	0.199278	0.22	0.123273
Tb11.v5.1035.1	heat shock protein 70 (hsp70), putative	0.33	0.986624	0.86	1.62925	1.61	2.6107	1.93	1.93596
Tb927.11.16760	T-complex protein 1, alpha subunit, putative			0.07	0.104757	0.15	0.19214	0.43	0.340725
Tb927.11.1900	T-complex protein 1, beta subunit, putative			0.24	0.350858	0.16	0.200209	0.24	0.185773
Tb927.2.5980	Tb927.2.5980 chaperone protein ClpB1, putative							0.09	0.11644
Tb927.10.6400	Tb927.10.6400 chaperonin HSP60, mitochondrial precursor	0.15	0.354686					0.24	0.190399
Tb11.v5.0543.1	Tb11.v5.0543.1 Heat shock protein 83, putative	0.11	0.353032
Translation related role
Tb927.7.2080	Tb927.7.2080 cap guanylyltransferase-methyltransferase 1			0.12	0.352784	0.24	0.603923	1	1.5566
Tb927.11.6160	Tb927.11.6160 eukaryotic release factor 3, putative			0.25	0.484183	0.18	0.29839	0.56	0.574259
Tb927.10.1500	Tb927.10.1500 methionyl-tRNA synthetase, putative					0.22	0.412098	0.28	0.324447
Tb927.9.4680	Tb927.9.4680 Eukaryotic initiation factor 4A-1	0.1	0.180259	0.21	0.239866	0.32	0.312854	0.45	0.272153
Tb927.10.4560	Tb927.10.4560 elongation factor 2	0.14	0.524812			0.25	0.508287	0.43	0.540812
Tb927.11.740	Tb927.11.740 eukaryotic translation initiation factor 5A			0.26	0.116667	0.26	0.0998597	0.6	0.142553
Tb927.10.2750	Tb927.10.2750 deoxyhypusine synthase, putative			0.18	0.227392	0.18	0.194633	0.18	0.1204
Tb927.11.13003	Tb927.11.13003 ubiquitin-60S ribosomal protein L40	0.33	0.192197	1.34	0.494526	0.33	0.104241	0.33	0.0644834
Tb927.7.2340	Tb927.7.2340 40S ribosomal protein S15, putative					0.27	0.101686	0.27	0.0629025
Tb927.11.11360	Tb927.11.11360 receptor for activated C kinase 1			0.13	0.113555			0.13	0.0601254
Tb11.v5.1059.1	Tb11.v5.1059 40S ribosomal protein S4, putative					0.15	0.0990706
Tb927.11.7675	Tb927.11.7675 ribosomal protein S10p/S20							0.36	0.0640972
Tb927.10.5840	Tb927.10.5840 translation elongation factor 1-beta, putative							0.21	0.0614809
Tb927.11.16280	Tb927.11.16280 60S ribosomal protein L8, putative							0.16	0.0603991
Tb927.10.190	Tb927.10.190 40S ribosomal protein S6, putative							0.16	0.0606702
Tb927.10.14600	Tb927.10.14600 40S ribosomal protein S2, putative							0.16	0.0610992
Tb11.v5.1059.1	Tb11.v5.1059 40S ribosomal protein S4, putative							0.15	0.0612848
Tb927.9.11050	Tb927.9.11050 4E-interacting protein, putative							0.08	0.0624397
Tb927.11.11820	Tb927.11.11820 40S ribosomal protein S17, putative			0.67	0.273682
Tb11.v5.1046.1	Tb11.v5.1046 elongation factor 1-alpha, putative	0.83	1.61965
R2TP/DNAAFs/Dynein
Tb927.4.2000	ruvB-like DNA helicase, putative	4	8.36256	4	5.29897	7.79	8.83305	5.37	3.76665
Tb927.2.5150	TPR-repeat protein, putative	0.6	1.28793	1.03	1.40097	0.73	0.84988	0.17	0.122431
Tb927.10.12860	pre-RNA processing PIH1/Nop17, putative	3.88	11.9866	17.09	33.4549			0.31	0.321314
Tb927.9.10490	Component of motile flagella 56	0.3	0.77813	0.91	1.49563			0.07	0.0609159
Tb927.10.16110	WD domain, G-beta repeat, putative	0.1	0.170839	0.34	0.36806
Tb927.11.16050	CS domain/TPR repeat, putative	0.54	1.47583	0.74	1.28152
Tb927.4.1270	ruvB-like DNA helicase, putative					0.53	0.570069	0.09	0.0598828
mRNA/RNA/Stress granule related
Tb927.10.11760	Tb927.10.11760 pumilio/PUF RNA binding protein 6							0.26	0.322597
Tb927.8.4540	Tb927.8.4540 PAB1-binding protein , putative					0.07	0.0899161	0.07	0.0556219
Tb927.10.1510	CCR4-NOT transcription complex subunit 1			0.02	0.130499			0.32	1.10555
Tb927.11.1980	zinc finger protein ZC3H41							0.08	0.0623544
Tb927.8.4540	PAB1-binding protein , putative					0.07	0.0899161	0.07	0.0556219
Tb927.9.4680	Eukaryotic initiation factor 4A-1	0.1	0.180259	0.21	0.239866	0.32	0.312854	0.45	0.272153
Tb11.v5.0243	40S ribosomal protein S18, putative
Tb927.11.11360	receptor for activated C kinase 1			0.13	0.113555			0.13	0.0601254
Tb927.11.6160	eukaryotic release factor 3, putative			0.25	0.484183	0.18	0.29839	0.56	0.574259
Tb927.11.6440	Essential Nuclear Factor, 49 kDa			0.09	0.110687
Tb927.3.5050	60S ribosomal protein L4			0.11	0.115935
Tb927.6.4770	protein MKT1			0.05	0.104884			0.43	0.477594
Tb927.7.3980	tc40 antigen-like, immunodominant antigen, putative			0.04	0.0980244			0.04	0.051902
Tb927.9.12070	hypothetical protein, conserved			0.08	0.221324	0.36	0.852476	0.79	1.15722
Tb927.9.4680	Eukaryotic initiation factor 4A-1	0.1	0.180259	0.21	0.239866	0.32	0.312854	0.45	0.272153

### Sheet: Venn Diagram
Table 1
	Protein Number
PIH1D1	44
PIH1D2	37
PIH1D3	99
KTU	18
PIH1D2 and PIH1D3	32
PIH1D2 and KTU	10
PIH1D2 and PIH1D1	17
PIH1D3 and PIH1D1	27
PIH1D3 and KTU	12
KTU and PIH1D1	12
PIH1D1,PIH1D2,PIH1D3 and KTU	6
PIH1D1, PIH1D2,PIH1D3	16
KTU,PIH1D1,PIH1D3	8
KTU,PIH1D2,PIH1D3	9
PIH1D1, KTU, PIH1D2	7
